# RNA LEVER Mediates Long-Range Regulation of ε-globin by Keeping PRC2 in Check

**DOI:** 10.1101/2020.09.05.282624

**Authors:** Wei Wen Teo, Xinang Cao, Chan-Shuo Wu, Hong Kee Tan, Qiling Zhou, Henry Yang, Li Chai, Daniel G. Tenen

## Abstract

Polycomb Repressive Complex 2 (PRC2) is an epigenetic regulator required for gene silencing during embryonic development. Previous studies have reported that PRC2 interacts with RNA in a promiscuous manner, but the biological functions of such interaction are unknown. Here we present a seesaw mechanism for the regu<u>**l**</u>ation of ε-globin through inacti<u>**v**</u>ating <u>**E**</u>ZH2 by an upstream non-coding <u>**R**</u>NA (LEVER). We show that LEVER, a non-coding RNA identified by RNA immunoprecipitation sequencing (RIP-seq) of the PRC2 core subunit EZH2 and Nanopore sequencing, binds PRC2 and thereby prevents the accumulation of H3K27 methylation along the genomic region where LEVER RNA is transcribed. The open chromatin within the LEVER locus in turn competes for the chromatin interaction between the ε-globin promoter and the Locus Control Region (LCR), working as a negative regulatory element of ε-globin expression. Hence, LEVER RNA negatively regulates ε-globin by sequestering PRC2 from repressing the LEVER locus, which is a competitor of the ε-globin-LCR interaction.
