## Supplementary Table 1 and 2 for "RNA LEVER Mediates Long-Range Regulation of ε-globin by Keeping PRC2 in Check"

### Sheet: Table S1
Table S1: Antibodies used in this study
Antibody (Clone/Cat#)	Supplier	RIP	ChIP	co-IP	Western
EZH2 (AC22, #39875)	Active Motif	5μg	X	X	X
EZH2 (AC22, #3147)	Cell Signaling Technologies	X	X	X	1:1000
EZH2 (D2C9, #5246)	Cell Signaling Technologies	X	X	2μg	X
DNMT1(ab87656)	abcam	X	X	X	1:1000
SUZ12 (D39F6, #3737)	Cell Signaling Technologies	X	X	2μg	1:1000
RBBP4 (#4633)	Cell Signaling Technologies	X	X	X	1:1000
H3K27Me3 (C36B11, #9733)	Cell Signaling Technologies	X	1:50	X	1:1000
H3K27Me2 (D18C8, #9728)	Cell Signaling Technologies	X	01:50:00	X	X
H3K27ac (ab4729)	abcam	X	2μg	X	X
Histone H3 (1B1B2, #14269)	Cell Signaling Technologies	X	X	X	1:1000
e-globin (ab156041)	abcam	X	X	X	1:500
RNA Polymerase II (8WG16, ab817)	abcam	X	4.5μg	X	X
b-actin (C4. sc-47778)	Santa Cruz	X	X	X	1:2000
a-tubulin	Santa Cruz	X	X	X	1:1000
goat anti-rabbit IgG-HRP (sc-2004)	Santa Cruz	X	X	X	1:2000
goat anti-mouse IgG-HRP (sc-2005)	Santa Cruz	X	X	X	1:2000
Rabbit IgG serum (sc-2027X)	Santa Cruz	Assay Dependent
Rabbit IgG monoclonal (ab172730)	Santa Cruz
Mouse IgG monoclonal (#5415)	Cell Signaling Technologies

### Sheet: Table S2
Table S2: Plasmids, primers, and sgRNA sequences used in this study
Plasmid
Plasmid	Purpose
pCMV-VSV-G	Lentivirus packaging
pCMV-dR8.91	Lentivirus packaging
FUCas9Cherry	CRISPR-Cas9 genome editing
FgH1tUTG	CRISPR-Cas9 genome editing
pLX304	Overexpression
Primer sequence
qPCR primers
LVR-1 Forward	AGCCAAGGAATAGGAAGACCAG
LVR-1 Reverse	CCTTCTTTGATGCAGTGTTTCC
LVR-2 Forward	ACCTACGTTCGTGGATGTGTG
LVR-2 Reverse	ATTTCCACTGTTGTTGCCGTAG
LVR-3 Forward	CCTGATGAAACTAGCAGGCCA
LVR-3 Reverse	CAGGAACATAAAGCGAACTTGC
LVR-4 Forward	CGAATCTACTCGAAGGACACAG
LVR-4 Reverse	GGACTTAACCTGCAGCCTCTC
LVR-P Forward	CACAATTGACTGGGTGCTTGG
LVR-P Reverse	TTGCACACTTTCCACGTACCA
LVR-1 MeMe Forward	ACTCTAGCA TGGGTGAAAGA
LVR-1 MeMe Reverse	TGCTGTTTAGAAGCTCTGTA
LVR-2 MeMe Forward	GATTGCACGCCTACACTTAT
LVR-2 MeMe Reverse	CCACCTTAAATGCATAATCTT
e-globin 3’UTR Forward	ATTCTGGCTACTCACTTTGGCA
e-globin 3’UTR Reverse	CATGTGCAGAAGGAGGGTGTC
e-globin mRNA Forward	GCAAGAAGGTGCTGACTTCC
e-globin mRNA Reverse	ACCATCACGTTACCCAGGAG
18s Forward	TTAAGAGGGACGGCCGGGGG
18s Reverse	AACGATGCCGACCGGCGATG
EZH2 XIST-1 Forward	CATGCAGTTCCAATAGCTGATC
EZH2 XIST-1 Reverse	ACAAGAAGGGTCACACTGATTC
EZH2 XIST-2 Forward	CCAAGAAAACAGAGGGTGGC
EZH2 XIST-2 Reverse	GTCTTCCAGCTACAACCCTG
CD81 Forward	CACAGGGACCTCTGCAGTGC
CD81 Reverse	CTACATGTGACGTCAGCCCTG
MT-RNR1 Forward	ATCAAGCACGCAGCAATGCAG
MT-RNR1 Reverse	AACACTCTTTACGCCGGCTTC
U1 Forward	ACTTACCTGGCAGGGGAGAT
U1 Reverse	GGGAAAGCGCGAACGCAGTC
e-globin P1 Forward	CAAACTTAGTGTCCATCCATCAC
e-globin P1 Reverse	GTGCTGCTGCCTCTCTGTCT
e-globin P2 Forward	CTTCCGACACAGCTGCAATC
e-globin P2 Reverse	GAACCAATGCTTACCTGCCC
g-globin P Forward	CCTTCAGCAGTTCCACACAC
g-globin P Reverse	TGAGAAGCGACCTGGACTTT
b-actin P Forward	CTATGGGATCGTGGCTGTCA
b-actin P Reverse	CCCCTCTGTCTGGATGAACA
d-globin P Forward	AGGGAATAGTGGAATGAAGGTTC
d-globin P Reverse	AACAGTCGACTCTGCCCTGC
MYT1 Forward	TGAGCTGCTATTTCCGACCTC
MYT1 Reverse	GAGATGGTCCTGAACTCGGTG
PCMTD2 Forward	GACTGGGGACTCTATGATGGG
PCMTD2 Reverse	CACTCTTCTCATGCAATGGAGC
CCDC26 Forward	GCATCAGGGGTTATATAGTGAAC
CCDC26 Reverse	AGTGATCTGACGGGCATCATG
b-actin Forward	GAGAAGATGACCCAGATCATG
b-actin Reverse	CATGAGGTAGTCAGTCAGGTC
4C Primers
HBE1-P DpnII 502 F2	AATGATACGGCGACCACCGAGATCTACACCTCTCTAT TCGTCGGCAGCGTCAGATGTGTATAAGAGACAG GCAGATAGATGAGGAGCCAACA
HBE1-P MseI 701 R2	CAAGCAGAAGACGGCATACGAGATTCGCCTTA GTCTCGTGGGCTCGGAGATGTGTATAAGAGACAG AAAAAAAGTTTCAGCCAAAGCGC
HBE1-P MseI 702 R2	CAAGCAGAAGACGGCATACGAGATCTAGTACG GTCTCGTGGGCTCGGAGATGTGTATAAGAGACAG AAAAAAAGTTTCAGCCAAAGCGC
HS5-HS4 DpnII 503 R1	AATGATACGGCGACCACCGAGATCTACACTATCCTCT TCGTCGGCAGCGTCAGATGTGTATAAGAGACAG GAATTGAAGGTCTTAGAAGCTGG
HS5-HS4 NlaIII 721 F1	CAAGCAGAAGACGGCATACGAGATGCAGCGTA GTCTCGTGGGCTCGGAGATGTGTATAAGAGACAG TAGTCTGCAAGCCAGGAGTG
HS5-HS4 NlaIII 720 F1	CAAGCAGAAGACGGCATACGAGATAGGCTCCG GTCTCGTGGGCTCGGAGATGTGTATAAGAGACAG TAGTCTGCAAGCCAGGAGTG
HS3 DpnII 504 F1	AATGATACGGCGACCACCGAGATCTACACAGAGTAGA TCGTCGGCAGCGTCAGATGTGTATAAGAGACAG AGTGCCTTGACTCCTATGTTTTC
HS3 MluCI 724 R1	CAAGCAGAAGACGGCATACGAGATCGCTCAGT GTCTCGTGGGCTCGGAGATGTGTATAAGAGACAG CGTGAGGGTCTTGTGTTTGC
HS3 MluCI 728 R1	CAAGCAGAAGACGGCATACGAGATTAGCTGCA GTCTCGTGGGCTCGGAGATGTGTATAAGAGACAG CGTGAGGGTCTTGTGTTTGC
HBE1-P DpnII 501 F4	AATGATACGGCGACCACCGAGATCTACACTAGATCGC TCGTCGGCAGCGTCAGATGTGTATAAGAGACAG CATACAGGAAATTGTAGGAACAGA
HBE1-P MseI 708 R4	CAAGCAGAAGACGGCATACGAGATCCTCTCTG GTCTCGTGGGCTCGGAGATGTGTATAAGAGACAG TGATTCCAGAAGTCTTCACCTG
HBE1-P MseI 718 R4	CAAGCAGAAGACGGCATACGAGATGTAGCTCC GTCTCGTGGGCTCGGAGATGTGTATAAGAGACAG TGATTCCAGAAGTCTTCACCTG
sgRNA sequence
experiment	sequence
LEVER knock-down and knock-out	AGAAGCAAGTCACATCCTAC
EZH2 knock-out (synthesized by Synthego)	GAATTCATCTCAGAATACTGTGG
